# A Partially Phase-Separated Genome Sequence Assembly of the *Vitis* Rootstock ‘Börner’ (*Vitis riparia* x *Vitis cinerea*) and its Exploitation for Marker Development and Targeted Mapping

**DOI:** 10.1101/854687

**Authors:** Daniela Holtgräwe, Thomas Rosleff Sörensen, Ludger Hausmann, Boas Pucker, Prisca Viehöver, Reinhard Töpfer, Bernd Weisshaar

**Affiliations:** Faculty of Biology, Center for Biotechnology, Bielefeld University, Bielefeld, Germany; Institute for Grapevine Breeding Geilweilerhof, Julius Kuehn-Institute, Federal Research Centre for Cultivated Plants, Siebeldingen, Germany

**Keywords:** de novo genome assembly, Vitis, rootstock, targeted mapping, SSR markers, SNV detection, whole genome sequencing

## Abstract

Grapevine breeding becomes highly relevant due to upcoming challenges like climate change, a decrease in the number of available fungicides, increasing public concern about plant protection, and the demand for a sustainable production. Downy mildew caused by *Plasmopara viticola* is one of the most devastating diseases worldwide of cultivated *Vitis vinifera*. Therefore, in modern breeding programs genetic marker technologies and genomic data are used to develop new cultivars with defined and stacked resistance loci. Potential sources of resistance are wild species of American or Asian origin. The interspecific hybrid of *Vitis riparia* Gm 183 x *V. cinerea* Arnold, available as the rootstock cultivar ‘Börner’, carries several relevant resistance loci. We applied next generation sequencing to enable the reliable identification of simple sequence repeats (SSR) and also generated a draft genome sequence assembly of ‘Börner’ to access genome wide sequence variations in a comprehensive and highly reliable way. These data were used to cover the ‘Börner’ genome with genetic marker positions. A subset of these marker positions was used for targeted mapping of the *P. viticola* resistance locus, *Rpv14*, to validate the marker position list. Based on the reference genome sequence PN40024, the position of this resistance locus can be narrowed down to less than 0.5 Mbp on chromosome 5.
