## Supplementary Table 7 for "A Partially Phase-Separated Genome Sequence Assembly of the *Vitis* Rootstock ‘Börner’ (*Vitis riparia* x *Vitis cinerea*) and its Exploitation for Marker Development and Targeted Mapping"

### Sheet: Sheet1
Information and characteristics of selected polymorph SSR marker candidates
Name	PN40024 chromosome	coordinate start SSR	coordinate	SSR characteristic PN40024	BoeWGS1.0 contig 1	BoeWGS1.0 contig 2	SSR characteristic contig 1	SSR characteristic contig 2	Amplicon	forw./ rev. Primer	size_in_PN	seg_code	1_V3125	2_V3125	1_Börner	2_Börner	1_Vriparia	2_Vriparia	1_Vcinerea	2_Vcinerea
GF01-59	chr1	43023	43040	(ATT)6	BoeWGS1.0_c251986		No Indel	-	yes	PN01 / PN02	294	<nnxnp>	295	296	293	296	293		296
BOE02	chr1	98474	98487	(AC)7	BoeWGS1.0_c59202		(AC)8	-	yes	PN03 / PN04
GF01-60	chr1	100137	100150	(TG)7	BoeWGS1.0_c59202		(TG)6	-	yes	PN05 / PN06	304	monomorph	305	305	303	303	303		303
BOE04	chr1	106582	106596	(CAT)5	BoeWGS1.0_c25149.3	BoeWGS1.0_c25150.1	(CAT)7	contig end	yes	PN07 / PN08
BOE05	chr1	107807	107830	(AAAT)6	BoeWGS1.0_c25151.1	BoeWGS1.0_c25149.2	(AAAT)5	(AAAT)5	no	PN09 / PN10
GF01-61	chr1	210007	210024	(GAA)6	BoeWGS1.0_c51222	BoeWGS1.0_c80699	(GAA)7	(GAA)4	yes	PN11 / PN12	208	<lmxll>	210	214	0	214	n.d.	n.d	210	214
GF01-62	chr1	222992	223007	(GA)8	BoeWGS1.0_c9410		(GA)7	-	yes	PN13 / PN14	303	<nnxnp>	307	307	325	305		325	303	305
BOE08	chr1	305625	305657	(AG)6g(GA)10	BoeWGS1.0_c98335		(AG)6g(GA)8	-	yes	PN15 / PN16
BOE09	chr1	366752	366784	(CT)7ccg(CA)8	BoeWGS1.0_c77133		(CT)6ccg(CA)8	-	yes	PN17 / PN18
BOE10	chr1	380046	380059	(AT)7	BoeWGS1.0_c221321.4	BoeWGS1.0_c221320.2	(AT)15	(AT)6	yes	PN19 / PN20
BOE11	chr1	5935831	5935858	(AG)14	BoeWGS1.0_c11708.1	BoeWGS1.0_c88800.2	(AG)6	(TC)20	no	PN99 / PNX0
BOE12	chr1	6993283	6993304	(CT)11	BoeWGS1.0_c257498.1	BoeWGS1.0_c3414.1	(CT)8	(AG)10	no	PNX1 / PNX2
BOE13	chr1	20871290	20871329	(CT)20	BoeWGS1.0_c45646.4	BoeWGS1.0_c132735.2	(CT)16	(CT)13	no	PNX3 / PNX4
BOE14	chr1	2571747	2571782	(AAG)12	BoeWGS1.0_c83730.2	BoeWGS1.0_c228836.1	(CTT)8	(CTT)11	no	PNX5 / PNX6
BOE15	chr2	3994319	3994344	(AT)13	BoeWGS1.0_c164231.1	BoeWGS1.0_c139859.1	(TA)8	(AT)7	yes	PN21 / PN22
BOE16	chr2	4099537	4099562	(TA)13	BoeWGS1.0_c175499.1	BoeWGS1.0_c84708.2	(TA)10	(TA)7	yes	PN23 / PN24
GF03-10	chr3	4392670	4392685	(AT)8	BoeWGS1.0_c28935.2	BoeWGS1.0_c112143.2	(AT)13	(AT)10	yes	PN25 / PN26	244	<abxcd>	245	246	0	256	n.d.	n.d.	253	256
BOE18	chr4	9169606	9169632	(GAA)9	BoeWGS1.0_c198445.1	BoeWGS1.0_c198519.1	(AAG)5	(AAG)7	yes	PN27 / PN28
BOE19	chr5	6551111	6551130	(TC)10	BoeWGS1.0_c13463.3	BoeWGS1.0_c303023.2	(GA)19	(TC)17	yes	PN29 / PN30
BOE20	chr5	7100055	7100084	(GA)15	BoeWGS1.0_c185765.3	BoeWGS1.0_c189044.1	(GA)9	(TC)7	yes	PN31 / PN32
GF05-41	chr5	7151427	7151448	(TA)11	BoeWGS1.0_c83534.2	BoeWGS1.0_c208715.1	(TA)6	(AT)17	yes	PN33 / PN34	258	<abxcd>	260	263	273	287	267	273	269	286
GF06-18	chr6	8450992	8451009	(AG)9	BoeWGS1.0_c134902.1	BoeWGS1.0_c322506.1	(AG)16	(AG)12	yes	PN35 / PN36	217	<nnxnp>	225	225	223	231	221	223	230
GF06-19	chr6	4653448	4653467	(AT)10	BoeWGS1.0_c12945.1	BoeWGS1.0_c235037.1	(AT)12	(AT)6	yes	PN37 / PN38	243	<lmxll>	237	0	0	0
GF07-15	chr7	7431112	7431131	(AT)10	BoeWGS1.0_c11781.2	BoeWGS1.0_c196441.1	(AT)15	(AT)6	yes	PN39 / PN40	250	<abxcd>	251	255	259	265	248	259	265
BOE25	chr7	7930761	7930817	(TTA)19	BoeWGS1.0_c86405.1	BoeWGS1.0_c260263.1	(TTA)9	(TAA)7	yes	PN41 / PN42
BOE26	chr7	8608265	8608288	(CA)12	BoeWGS1.0_c92137.1	BoeWGS1.0_c13135.1	(AC)18	(AC)25	yes	PN43 / PN44
BOE27	chr8	12729953	12729980	(TA)14	BoeWGS1.0_c87238.1	BoeWGS1.0_c87237.1	(TA)8	(TA)19	no	PN45 / PN46
BOE28	chr9	3160432	3160453	(AG)11	BoeWGS1.0_c201575.1	BoeWGS1.0_c183619.1	(GT)8ctagca(AG)9	(CT)11tgctag(AC)7	no	PN47 / PN48
BOE29	chr9	3205082	3205097	(GA)8	BoeWGS1.0_c116300.1	BoeWGS1.0_c285604.1	(GA)9	(GA)12	yes	PN49 / PN50
BOE30	chr9	3283494	3283505	(TG)6	BoeWGS1.0_c5201.2	BoeWGS1.0_c4988.2	(AC)7	(AC)7	yes	PN51 / PN52
GF09-86	chr9	3300928	3300941	(AG)7	BoeWGS1.0_c103265.2	BoeWGS1.0_c62460.3	(GA)11	(AG)17	yes	PN53 / PN54	364	<abxcd>	351	369	361	376	361	374	226	357
GF10-13	chr10	9835784	9835795	(TA)6	BoeWGS1.0_c58409.1	BoeWGS1.0_c39274.1	(AT)10	(TA)13	yes	PN55 / PN56	271	<nnxnp>	314	314	280	0	280		285	289
GF10-14	chr10	10089236	10089247	(GT)6	BoeWGS1.0_c88889.1	BoeWGS1.0_c84269.1	(AC)17	(AC)13	yes	PN57 / PN58	256	<abxcd>	237	0	261	263	261		260	263
BOE34	chr11	8541126	8541161	(GA)18	BoeWGS1.0_c215469.3	BoeWGS1.0_c229601.2	(TC)16	(TC)7	yes	PN59 / PN60
BOE35	chr11	8708376	8708402	(TAT)9	BoeWGS1.0_c210311.1	BoeWGS1.0_c192711.1	(AAT)12	(AAT)8	no	PN61 / PN62
BOE36	chr12	8868206	8868225	(AT)10	BoeWGS1.0_c43562.1	BoeWGS1.0_c189613.1	(TA)13	(AT)7	no	PN63 / PN64
BOE37	chr12	9867735	9867748	(AT)7	BoeWGS1.0_c73418.1	BoeWGS1.0_c112631.2	(TA)10	(AT)14	no	PN65 / PN66
BOE38	chr13	27763021	27763062	(GT)21	BoeWGS1.0_c231327.1	BoeWGS1.0_c225729.1	(GT)12	(AC)9	yes	PN67 / PN68
GF-13-37	chr13	27771524	27771559	(TTA)12	BoeWGS1.0_c62295.1	BoeWGS1.0_c209399.2	(ATA)10	(ATA)16	yes	PN69 / PN70	360	<abxcd>	351	369	361	376	361	374	357	376
BOE40	chr13	28033147	28033191	(TCT)15	BoeWGS1.0_c187356.2	BoeWGS1.0_c187357.2	(TCT)9	(TCT)13	yes	PN71 / PN72
BOE41	chr14	21797439	21797468	(AAT)10	BoeWGS1.0_c17878.3	BoeWGS1.0_c48456.4	(AAT)7	(AAT)12	yes	PN73 / PN74
BOE42	chr14	21988144	21988161	(AT)9	BoeWGS1.0_c55160.1	BoeWGS1.0_c258662.1	(TA)12	(AT)14	yes	PN75 / PN76
GF14-60	chr14	25468864	25468881	(TC)9	BoeWGS1.0_c11051.1	BoeWGS1.0_c11052.1	(GA)6	(GA)13	yes	PN77 / PN78	254	<abxcd>	237	0	261	263	261		260	263
BOE44	chr15	11737766	11737789	(TA)12	BoeWGS1.0_c54720.1	BoeWGS1.0_c54807.1	(TA)7	(TA)15	no	PN79 / PN80
BOE45	chr15	16243875	16243898	(TTA)8	BoeWGS1.0_c72418.1	BoeWGS1.0_c134680.1	(AAT)12	(TTA)10	no	PN81 / PN82
BOE46	chr16	16059814	16059852	(ATA)13	BoeWGS1.0_c310841.1	BoeWGS1.0_c27779.3	(ATA)9	(TTA)7	yes	PN83 / PN84
BOE47	chr16	16371299	16371322	(AG)12	BoeWGS1.0_c187203.1	BoeWGS1.0_c86570.1	(AG)17	(TC)25	yes	PN85 / PN86
BOE48	chr17	10715724	10715761	(AG)19	BoeWGS1.0_c79608.5	BoeWGS1.0_c194907.2	(TC)14	(GA)10	yes	PN87 / PN88
BOE49	chr17	14411901	14411948	(ATT)16	BoeWGS1.0_c39587.1	BoeWGS1.0_c160287.1	(ATT)10	(ATT)7	no	PN89 / PN90
BOE50	chr18	7285406	7285419	(TA)7	BoeWGS1.0_c165562.1	BoeWGS1.0_c53740.2	(TA)14	(TA)18	no	PN91 / PN92
BOE51	chr18	856784	856837	(TA)27	BoeWGS1.0_c204323.1	BoeWGS1.0_c60776.1	(AT)16	(AT)10	no	PN93 / PN94
BOE52	chr19	2046472	2046513	(TAT)8ttc(TAA)5	BoeWGS1.0_c44886.1	BoeWGS1.0_c82006.2	(AAT)10	(AAT)7	yes	PN95 / PN96
BOE53	chr19	3351352	3351375	(TTA)8	BoeWGS1.0_c227869.1	BoeWGS1.0_c25510.2	(TAA)5	(TAA)14	yes	PN97 / PN98
