## Supplementary Table 5 for "A Partially Phase-Separated Genome Sequence Assembly of the *Vitis* Rootstock ‘Börner’ (*Vitis riparia* x *Vitis cinerea*) and its Exploitation for Marker Development and Targeted Mapping"

### Sheet: Sheet1
Statistics on mapping based variant calling and mean distance ( frequency) of SNVs along the PN40024 reference sequence
(ignore unspecific matches)
	Reads		Bases
Total	409305382	1	40144420310	1
Mapped	245325650	59.9%	24162929515	60.2%
Reference (PN40024)			486205130
Consensus			385729947	79.3%
Zero Coverage (ZC)			100457066	20.7%
Max. length ZC region			97125
AD	(Avg)	49
AD	(Min)	0
AD	(Max)	61.422
Filter: AD 10-89
	Variant type	No. variants	Avg. AD	SNVdens.*
[1]	all	5675973	41	1/68	[2]+[5]+[6]
[2]	Bi SNVs	4996490		1/77	[3]+[4]
[3]	Het Bi SNVs	2536406	47	1/152
[4]	Hom Bi SNVs	2460084	36	1/157
[5]	Other SNVs and MNVs	173746
[6]	Indels	505737	38	1/763
				* calculated excluding zero coverage regions
SNV distribution
	RefLen	ConsLen	HetSNV	HomSNV	All	Bi
	[bp]	[bp]	[bp]	Freq	[bp]	Freq	[bp]	Freq
chr1	24233538	20290789	144734	1/140	132130	1/153	276864	1/	73
chr2	18891843	15242545	104665	1/145	99023	1/153	203688	1/	74
chr3	20695524	16108578	102226	1/157	100092	1/160	202318	1/	79
chr4	24711646	20494892	151661	1/135	138315	1/148	289976	1/	70
chr5	25650743	20767169	141740	1/146	133481	1/155	275221	1/	75
chr6	22645733	18846446	136160	1/138	126363	1/149	262523	1/	71
chr7	27355740	22224866	153935	1/144	135336	1/164	289271	1/	76
chr8	22550362	19294160	145883	1/132	127552	1/151	273435	1/	70
chr9	23006712	17644132	106663	1/165	113702	1/155	220365	1/	80
chr10	23503040	18547509	111405	1/166	124534	1/148	235939	1/	78
chr11	20118820	16680669	116566	1/143	108177	1/154	224743	1/	74
chr12	24269032	19421736	123625	1/157	126064	1/154	249689	1/	77
chr13	29075116	22896279	141229	1/162	145907	1/156	287136	1/	79
chr14	30274277	24737980	170939	1/144	163169	1/151	334108	1/	74
chr15	20304914	15828402	93837	1/168	100538	1/157	194375	1/	81
chr16	23572818	18028895	107640	1/167	109818	1/164	217458	1/	82
chr17	18691847	15227564	109314	1/139	104600	1/145	213914	1/	71
chr18	34568450	28265897	191819	1/147	182737	1/154	374556	1/	75
chr19	24695667	19439105	121619	1/159	123944	1/156	245563	1/	79
chrUkn	27389308	15742334	60746	1/259	64602	1/243	125348	1/125
