## Supplementary Table 4 for "A Partially Phase-Separated Genome Sequence Assembly of the *Vitis* Rootstock ‘Börner’ (*Vitis riparia* x *Vitis cinerea*) and its Exploitation for Marker Development and Targeted Mapping"

### Sheet: Sheet1
supplementary table contig AD per chromosome
refchr	reflen (bp)	contigs	mptlen (bp)	AD	mpt/ref
chr1	24233538	10245	29681650	81.80	1.22
chr2	18891843	7835	21568301	88.95	1.14
chr3	20695524	8641	22015440	86.06	1.06
chr4	24711646	10782	30287854	82.62	1.23
chr5	25650743	11129	29842130	86.43	1.16
chr6	22645733	9816	28252754	82.10	1.25
chr7	27355740	11326	31614945	83.38	1.16
chr8	22550362	9707	29581374	80.76	1.31
chr9	23006712	10104	23554844	95.34	1.02
chr10	23503040	9975	24762692	100.57	1.05
chr11	20118820	9320	24771261	94.09	1.23
chr12	24269032	11262	27194610	92.44	1.12
chr13	29075116	12990	30792662	90.43	1.06
chr14	30274277	12986	34886709	85.52	1.15
chr15	20304914	8643	21275091	90.57	1.05
chr16	23572818	11052	24129429	99.68	1.02
chr17	18691847	8111	22393930	85.14	1.20
chr18	34568450	16673	41309096	86.29	1.19
chr19	24695667	11344	26469271	89.90	1.07
chrUkn	27389308	8503	15240243	248.17	0.56
SUM	486205130	210444	539624286
reflen = length of the reference PN4004212xv2
mptlen = length of all mapped BoeWGS1.0 contigs
