## Supplementary Table 3 for "A Partially Phase-Separated Genome Sequence Assembly of the *Vitis* Rootstock ‘Börner’ (*Vitis riparia* x *Vitis cinerea*) and its Exploitation for Marker Development and Targeted Mapping"

### Sheet: Sheet1
Haplophase sequences (column B and C) are given in 5' to 3' direction of the BoeWGS1.0 contigs
SNVs against 12xv2 are highlighted in red
RC: BoeWGS1.0 contigs match the 12x.v2 in reverse-complement orientation if "+" is given
primer pair for amplicon	BoeWGS1.0 haplophase 1	BoeWGS1.0 haplophase 2	RC	position(s) in 12x.v2	contig(s) in BoeWGS1.0
fw01/rv01	GACTTCATAATACCATTGTTTCAAA	GACTTCGTAATACCATTGTCTCAAA		chr5:403635	c34427,c44299
fw02/rv02	GACGCGTGTTAGATTGCATTCTCTATAACA	GACACGTGTTAGATTGCATTCTCTATTACA		chr5:2804950	c172955,c173020
fw03/rv03	GTTGGTACGGAATTGGCCAT	GTTGGTACAGAATTGGCCAT		chr5:17598015	c32197,c175478
fw04/rv04	TTTGGTTAGGTAGAGTCTTTTCCTTTTGAGCATGTGA	TTTGGTTAGGAAGAGTCTTTTCCTTTTGAGCATGTGG	+	chr5:18453919	c88966,c121773
fw06/rv06	TGCGTTTTTGTTCATTTC	TGCGTTTTTGTTAATTTC	+	chr5:19023278	c103701,c199601
fw08/rv08	CAGTGACTATGACACTGTTTG	CAGTGACTATAACACTGTTTG		chr5:19674019	c160498,c253319
fw09/rv09	CTTTCATTTCCGACAAACATC	CTTTCATTTCTGACAAACATC	+	chr5:19822765	c64026,c176292
fw10/rv10	AAAACCAAAAACAT	AAAACCGAAAACAT	+	chr5:19876407	c156405,c173527
fw11/rv11	CCACATACCCGGGTCGCCAAA	CCACATACCCCGGTCGCCAAA		chr5:20039240	c27399,c169874
fw12/rv12	AAGACAGCAAGGTTAGACCTT	AAGACAGCAAAGTTAGACCTT	+	chr5:20114722	c125787,c189103
fw14/rv14	GCTTCTTCAACACTGTAAGCT	GCTTCTTCAATACTGTAAGCT		chr5:20318385	c35489,c244127
fw15/rv15	TGTAGCTAGATGTTGTGTAAA	TGTAGCTAGAGGTTGTGTAAA		chr5:20319644	c35489,c244127
fw17/rv17	ACATTCATAACGCAACTCTTC	ACATTCATAATGCAACTCTTC	+	chr5:20528645	c88383,c238461
fw18/rv18	GAAATATCTATATAAAG	GAAATATATATATAAAG	+	chr5:20528739	c130205,c130207
fw20/rv20	CTTGAGAACACGTGTTTGACA	CTTGAGAACATGTGTTTGACA		Chr5:20597067	c12059,c12060
fw21/rv21	AGAAAATAATCATCAAGATGA	AGAAAATAATTATCAAGATGA	+	chr5:21146465	c68868,c68937
fw23/rv23	TCCTCCCGCTTGCAAC	TCCTCTCGCTTGCAAC	+	chr5:21961692	c284831,c315484
fw25/rv25	CTAAAACATTTATCAGTTCCA	CTAAAACATTCATCAGTTCCA		chr5:23679678	c104218,c199770
fw53/rv54	CTTTATTTATATGTGTGTAGAAG	CTTTATTTATACGTGTGTAGAAG	+	chr14:20363279	c109433,c109493
