## Supplementary Table 2 for "A Partially Phase-Separated Genome Sequence Assembly of the *Vitis* Rootstock ‘Börner’ (*Vitis riparia* x *Vitis cinerea*) and its Exploitation for Marker Development and Targeted Mapping"

### Sheet: Sheet1
Assembly Statistic of BoeWGS1.0
	BoeWGS1.0
Raw data (Gbp)	76.52
Coverage	≈ 76 x
Assembly length	618,346,426
Number of N's (%)	10,600,263 (1.7%)
Alignment depth (AD)	90.77
Contigs	238.193
N50	41.139
N50 contig length	4.255
Max. contig length	55.606
Avg. contig length	2.595
