## Supplementary Table 1 for "A Partially Phase-Separated Genome Sequence Assembly of the *Vitis* Rootstock ‘Börner’ (*Vitis riparia* x *Vitis cinerea*) and its Exploitation for Marker Development and Targeted Mapping"

### Sheet: Primer table
Name	Sequence 5‘ to 3‘	Comment
ccrv	CTCGTATGTTGTGTGGAATTGTGAGC	sequencing primer pIndigoBAC5
ccfw	GGATGTGCTGCAAGGCGATTAAGTTGG	sequencing primer pIndigoBAC5
fw01	GAGCTTCTGCATTCCTTCATCT	oligonucleotide for chr5 amplicon
fw03	AATGGGACATCTCAAGCTCAAT	oligonucleotide for chr5 amplicon
fw06	AGGACTATTGAAGTTGGGGCTT	oligonucleotide for chr5 amplicon
fw08	TCCTACCTTTGCCATTATGGTT	oligonucleotide for chr5 amplicon
fw09	CCAGGTAGTGCTCAATTTCCTC	oligonucleotide for chr5 amplicon
fw12	AGTAAGTTCTCCTTGGAAGCCA	oligonucleotide for chr5 amplicon
fw14	TAACTTCATGGACGAAATGTGG	oligonucleotide for chr5 amplicon
fw15	TTCAGTATCTGGGTTGGTGTTG	oligonucleotide for chr5 amplicon
fw17	ATCTACATGGTTGGGAGCAAGT	oligonucleotide for chr5 amplicon
fw18	AGGCGGTGATAATCCTCAATTA	oligonucleotide for chr5 amplicon
fw23	AAGAGCCGTTCAAGTGCTATTC	oligonucleotide for chr5 amplicon
fw24	TCAGTGGAGGGAATACTCAGGT	oligonucleotide for chr5 amplicon
fw53	GATATTGGAGTGTAGTTGACTC	oligonucleotide for chr14 amplicon
rv01	CATGATCAAAACGGAGTCCATA	oligonucleotide for chr5 amplicon
rv03	GGTTATGCAACCGTAGACTTCC	oligonucleotide for chr5 amplicon
rv06	CACAAAACAAGCAATGCCTAGA	oligonucleotide for chr5 amplicon
rv08	ATGGTTGGCCTGTTGATTATTT	oligonucleotide for chr5 amplicon
rv09	AGGCATCCAACTTGCTATGATT	oligonucleotide for chr5 amplicon
rv12	AACTTGGTTTGGGCTACTTCAA	oligonucleotide for chr5 amplicon
rv14	AGGTATAGCTTGTGCTTCAGCC	oligonucleotide for chr5 amplicon
rv15	CAATGGCCTTAGAAGCTCTCAT	oligonucleotide for chr5 amplicon
rv17	AATTGGCTGCTTGGAAAGAATA	oligonucleotide for chr5 amplicon
rv18	TGTCATTATCCTTGCACATTCC	oligonucleotide for chr5 amplicon
rv23	CAACTGAAACCTCCAAAATCCT	oligonucleotide for chr5 amplicon
rv24	AATGGAATTGTGTTCAGAGGCT	oligonucleotide for chr5 amplicon
rv54	GAGATGAGTGACAATATCTATG	oligonucleotide for chr14 amplicon
PN98-chr19_690_R	CGTCCAAGTTACAACCCTAACC	SSR evaluation designed on PN40024
PN97-chr19_690_F	TATCTTTGTTCCGGTGTTTGTG	SSR evaluation designed on PN40024
PN96-chr19_401_R	AAGCACATGCAAATTATTGTGG	SSR evaluation designed on PN40024
PN95-chr19_401_F	AATAAGGCATGCAACTCTCCAT	SSR evaluation designed on PN40024
PN94-chr18_122_R	TGAGATGCTCATTCTCACTCTTT	SSR evaluation designed on PN40024
PN93-chr18_122_F	ACCTCAAGGCTTTCCTTTCTTT	SSR evaluation designed on PN40024
PN92-chr18_1196_R	TCAATTGCTTTCATCATCATCC	SSR evaluation designed on PN40024
PN91-chr18_1196_F	AATAGTTTGTCTTCGGACCATTG	SSR evaluation designed on PN40024
PN90-chr17_2278_R	AAAGTTGTCATCAAGAAAGAATCAAA	SSR evaluation designed on PN40024
PN89-chr17_2278_F	TCATAATAAATGGCTATATGTGGAAAA	SSR evaluation designed on PN40024
PN88-chr17_1755_2_R	GGGTAGTGGGTACTGAGTCCTG	SSR evaluation designed on PN40024
PN87-chr17_1755_2_F	TGGCCCCAAGTTGTTTATTCTA	SSR evaluation designed on PN40024
PN86-chr16_2536_3_R	ATGCTGCAACATTCTTCTTCTG	SSR evaluation designed on PN40024
PN85-chr16_2536_3_F	AAATATCGAAGCAGGAGAGGTG	SSR evaluation designed on PN40024
PN84-chr16_2469_R	ATGAGCTGGTCGACCTATGTTT	SSR evaluation designed on PN40024
PN83-chr16_2469_F	GGAAAATTGGGTTCATTTCCTT	SSR evaluation designed on PN40024
PN82-chr15_2695_1_R	TGACAAAGATTCAATTGCGATAA	SSR evaluation designed on PN40024
PN81-chr15_2695_1_F	CCCTTTAGGGTTCATACATACCA	SSR evaluation designed on PN40024
PN80-chr15_1739_R	AAAATGGACAACTTTTGTTTATCTC	SSR evaluation designed on PN40024
PN79-chr15_1739_F	TGCTCATGTTCATTTGCTCTCT	SSR evaluation designed on PN40024
PN78-chr14_3981_R	GCTCGATGACCCTCTCTTAGAA	SSR evaluation designed on PN40024
PN77-chr14_3981_F	TTCCACCAAAACTTATGAATGC	SSR evaluation designed on PN40024
PN76-chr14_3338_R	GAGAACTCAGATTGCACCCTTC	SSR evaluation designed on PN40024
PN75-chr14_3338_F	CTTGTTTTAGCCTTTTGGCAGT	SSR evaluation designed on PN40024
PN74-chr14_3302_R	CTTTCTCCCCTATTTGATGTGC	SSR evaluation designed on PN40024
PN73-chr14_3302_F	TAGTCCGAAGAAGGATTTGGAA	SSR evaluation designed on PN40024
PN72-chr13_4488_3_R	ATTTTCCCTCACTGAATTGGAA	SSR evaluation designed on PN40024
PN71-chr13_4488_3_F	TAACCCCATTTGCTCTCTCAAT	SSR evaluation designed on PN40024
PN70-chr13_4443_R	TTGTTTTGGTTGTTGAGTTTCG	SSR evaluation designed on PN40024
PN69-chr13_4443_F	GGCTTTTCATTACGTGATCTCC	SSR evaluation designed on PN40024
PN68-chr13_4442_R	GTCTTTGATTGGTTGGGTTCTC	SSR evaluation designed on PN40025
PN67-chr13_4442_F	CCACTTCCTGAACCACTACCTC	SSR evaluation designed on PN40025
PN66-chr12_1720_1_R	GTTTTACGAATTGGGAATGATTT	SSR evaluation designed on PN40024
PN65-chr12_1720_1_F	GCGGGGTACAGGGTATACTTTT	SSR evaluation designed on PN40024
PN64-chr12_1571_R	TGAGCTCAGGTCAAAGTTCAAA	SSR evaluation designed on PN40024
PN63-chr12_1571_F	CGGGTTGATTAAGTTGCAAGA	SSR evaluation designed on PN40024
PN62-chr11_1508_R	TGAGAGCGAAATTTTAGATTCAAG	SSR evaluation designed on PN40024
PN61-chr11_1508_F	GCAAATGATGGCTTTCACTCTT	SSR evaluation designed on PN40024
PN60-chr11_1476_R	CCAGCCCACTGTCATTTCTTAT	SSR evaluation designed on PN40024
PN59-chr11_1476_F	ATTTGAATTCACGGATCTTGCT	SSR evaluation designed on PN40024
PN58-chr10_1737_2_R	TGGCCATTACCTTTCTTCCTTA	SSR evaluation designed on PN40024
PN57-chr10_1737_2_F	TCATTCACGCTCATTCACTTGT	SSR evaluation designed on PN40024
PN56-chr10_1699_3_R	CCCCGATGTACAAGTAAGGAAC	SSR evaluation designed on PN40024
PN55-chr10_1699_3_F	CTCGAGTTTCGAACATCTCCTC	SSR evaluation designed on PN40024
PN54-chr09_620_R	ACTGAAGAACTGGCCTGAGAAG	SSR evaluation designed on PN40024
PN53-chr09_620_F	CTGGTATCCCCATACCCTGATA	SSR evaluation designed on PN40024
PN52-chr09_615_R	GAGATCAACATTTCCAACACCA	SSR evaluation designed on PN40024
PN51-chr09_615_F	TGGTGAACGGAAGAAAGGTAAT	SSR evaluation designed on PN40024
PN50-chr09_608_3_R	CAGGAAGGCTCTGCTTAATGAT	SSR evaluation designed on PN40024
PN49-chr09_608_3_F	ATGGTCCTCAAGTGTTCTCACA	SSR evaluation designed on PN40024
PN48-chr09_603_1_R	TGTGGAATGACAAAGAAACAGG	SSR evaluation designed on PN40024
PN47-chr09_603_1_F	TGGATTTTGTTCATTGGTTGAG	SSR evaluation designed on PN40024
PN46-chr08_2042_2_R	TCTTAATGGGATCGAGCTGTTT	SSR evaluation designed on PN40024
PN45-chr08_2042_2_F	TTGCTCTATTCTTTTAATGTCTCTCA	SSR evaluation designed on PN40024
PN44-chr07_1555_R	TGCCTATGTCTATGCTCCTCTTT	SSR evaluation designed on PN40024
PN43-chr07_1555_F	TAGAGTGCCTTGAGCTTCTTCC	SSR evaluation designed on PN40024
PN42-chr07_1443_R	CCACTCAAGTTGAATTGTTCCA	SSR evaluation designed on PN40024
PN41-chr07_1443_F	GGTGGAGTGTTCCATTCTTCTC	SSR evaluation designed on PN40024
PN40-chr07_1372_R	GGACTTTGCCATAAAAGACGAG	SSR evaluation designed on PN40024
PN39-chr07_1372_F	TGCATGTAATAACAATGTGACCA	SSR evaluation designed on PN40024
PN38-chr06_800_1_R	CAAACATCTTTAATTGTGTTTCCA	SSR evaluation designed on PN40024
PN37-chr06_800_1_F	TGACAAAATCATTCTTCAAAGC	SSR evaluation designed on PN40024
PN36-chr06_1433_R	AAGAGGTCTGATGCTTGGTGTT	SSR evaluation designed on PN40024
PN35-chr06_1433_F	CACATTCCCATAAAATCCACCT	SSR evaluation designed on PN40024
PN34-chr05_1219_R	TGAATTAACCCTCATTTGAACG	SSR evaluation designed on PN40024
PN33-chr05_1219_F	TCGGATTATTTCATTGTTTGTTG	SSR evaluation designed on PN40024
PN32-chr05_1208_3_R	TATTCATGTGACCCCAAAATCA	SSR evaluation designed on PN40024
PN31-chr05_1208_3_F	TATAGGTAGGGTGGCTTTGCTC	SSR evaluation designed on PN40024
PN30-chr05_1108_R	AAGAAACAACAAGAGCCCAAA	SSR evaluation designed on PN40024
PN29-chr05_1108_F	GGGATGGTGGTTAGTAGCACTC	SSR evaluation designed on PN40024
PN28-chr04_1618_R	GCATGCTCGATCTAGTTTTCCT	SSR evaluation designed on PN40024
PN27-chr04_1618_F	CCCATTTATAGATTGGTCACAATG	SSR evaluation designed on PN40024
PN26-chr03_747_R	GGGATTGAGATGTTAGGTCAGC	SSR evaluation designed on PN40024
PN25-chr03_747_F	TTGTGGCTGCACTCTAAGAAAA	SSR evaluation designed on PN40024
PN24-chr02_760_R	GGCTCTGCTACTATCAACCACA	SSR evaluation designed on PN40024
PN23-chr02_760_F	CAAAATGCCCTTCATCAATTTT	SSR evaluation designed on PN40024
PN22-chr02_729_R	ATGATTGTGGGGATGATTTCTC	SSR evaluation designed on PN40024
PN21-chr02_729_F	TGCTTCTTGGAGAAACACTTGA	SSR evaluation designed on PN40024
PN20-chr1_380046_R	TATGCAGGAATCAATTGCAAAC	SSR evaluation designed on PN40024
PN19-chr1_380046_F	ACCAAAAGAAGGAACAAGGTCA	SSR evaluation designed on PN40024
PN18-chr1_366752_R	AAAGAATGTTCGAGGGACTTGA	SSR evaluation designed on PN40024
PN17-chr1_366752_F	ATTAGTGCCCTTGCTCTCTCAC	SSR evaluation designed on PN40024
PN16-chr1_305625_R	AACTCACAAAATGCCATTAGCC	SSR evaluation designed on PN40024
PN15-chr1_305625_F	TCAGTACCCAACAAAATTCAGG	SSR evaluation designed on PN40024
PN14-chr1_222992_1_R	TGGAAGTGCATCAATGAGAGAT	SSR evaluation designed on PN40024
PN13-chr1_222992_1_F	TTGGATTAGGGTTTGTGGAAAG	SSR evaluation designed on PN40024
PN12-chr1_210007_R	GATTGCGATGCTACATCTCTTG	SSR evaluation designed on PN40024
PN11-chr1_210007_F	TTTCCGAGCTTGTACTGACTGA	SSR evaluation designed on PN40024
PN10-chr1_107807_R	ATTGGTGGATGTGGAGAGAGTT	SSR evaluation designed on PN40024
PN09-chr1_107807_F	AACTGTGATTGGGCTTGTTCTT	SSR evaluation designed on PN40024
PN08-chr1_106582_R	TTTTGTTTCCCTTTTCTTTTCA	SSR evaluation designed on PN40024
PN07-chr1_106582_F	GGGAAATTCAATATCATGCACA	SSR evaluation designed on PN40024
PN06-chr1_100137_2_R	AGGTTCTATGATTGGCTGGTGT	SSR evaluation designed on PN40024
PN05-chr1_100137_2_F	GTTGCACAGGCATGAAAGATAG	SSR evaluation designed on PN40024
PN04-chr1_98474_R	TGGACGGAATTGTAGTCAACAC	SSR evaluation designed on PN40024
PN03-chr1_98474_F	CTTCTGACGCTCTTCCTGAAAT	SSR evaluation designed on PN40024
PN02-chr1_43023_r	TGCCTGGTTTCTATGAATGATG	SSR evaluation designed on PN40024
PN01-chr1_43023_F	GCATCGACCAACTACAATTCAA	SSR evaluation designed on PN40024
